# Easy-to-set-up image analysis characterizes phenotypic diversity in the growth of mushroom-forming fungus *Schizophyllum commune*

**DOI:** 10.1101/2024.06.08.598095

**Authors:** Hiromi Matsumae, Megumi Sudo, Tadashi Imanishi, Tsuyoshi Hosoya

**Affiliations:** Department of Molecular Lifesciences, School of Medicine, Tokai University; Graduate School of Medicine, Tokai University; National Museum Nature and Science (Kahaku), Japan

## Abstract

*Schizophyllum commune*, a common wood-decay mushroom known for its extremely high genetic diversity and as a rare cause of human respiratory diseases, could be a promising model fungus contributing to both biology and medicine. To better understand its phenotypic diversity, we developed an image analysis system that quantifies whole morphological traits of mycelia in Petri dishes. This study evaluated growth of six wild and one clinical isolates of Japanese *S. commune*, subjected to different temperatures and glucose concentrations, including a condition mimicking the human respiratory environment. Our analysis revealed that combinations of two growth indices, area and whiteness, highlighted strain-specific responses, with profiling growth patterns using clustering algorithms. Notably, the clinical isolate exhibited the strongest whiteness under the respiratory-like condition. We also found that the growth rate was strongly determined by glucose concentration, while the effects of temperature on growth varied among the strains, suggesting that while glucose preference is common in this species, responses to temperature differ between strains. Our results suggest that the system possesses sufficient sensitivity to detect growth traits of mycelia. This study provides a key to unravelling unknown traits behind the high polymorphisms in *S. commune*, including the ability to colonize the human respiratory tract.
