## Supplementary Tables S1-6 for "Easy-to-set-up image analysis characterizes phenotypic diversity in the growth of mushroom-forming fungus *Schizophyllum commune*"

### Sheet: TableS1
Table S1. area abd averaged whiteness for each image
ID	strain	temperature	medium	day	Area	Mean (Grayness)
6141_37_poor_d0_01	6141	37	Poor	day0	53.81	107.561
6141_37_poor_d0_02	6141	37	Poor	day0	54.344	110.2
6141_37_poor_d0_03	6141	37	Poor	day0	56.713	112.028
6141_37_poor_d0_04	6141	37	Poor	day0	52.957	104.627
6141_37_poor_d0_05	6141	37	Poor	day0	52.887	112.675
6141_37_poor_d4_01	6141	37	Poor	day4	1211.4	33.721
6141_37_poor_d4_02	6141	37	Poor	day4	1105.65	40.967
6141_37_poor_d4_03	6141	37	Poor	day4	1057.32	38.943
6141_37_poor_d4_04	6141	37	Poor	day4	948.392	38.93
6141_37_poor_d4_05	6141	37	Poor	day4	899.483	40.9
6141_37_rich_d0_01	6141	37	Rich	day0	58.049	104.952
6141_37_rich_d0_02	6141	37	Rich	day0	57.598	110.292
6141_37_rich_d0_03	6141	37	Rich	day0	57.096	109.399
6141_37_rich_d0_04	6141	37	Rich	day0	58.867	120.775
6141_37_rich_d0_05	6141	37	Rich	day0	57.337	122.996
6141_37_rich_d4_01	6141	37	Rich	day4	3026.88	100.366
6141_37_rich_d4_02	6141	37	Rich	day4	3150.55	100.195
6141_37_rich_d4_03	6141	37	Rich	day4	3092.14	102.178
6141_37_rich_d4_04	6141	37	Rich	day4	3183.45	99.757
6141_37_rich_d4_05	6141	37	Rich	day4	3139.9	105.523
6141_rt_poor_d0_01	6141	RT	Poor	day0	56.403	122.73
6141_rt_poor_d0_02	6141	RT	Poor	day0	54.451	119.854
6141_rt_poor_d0_03	6141	RT	Poor	day0	54.303	116.58
6141_rt_poor_d0_04	6141	RT	Poor	day0	53.942	111.508
6141_rt_poor_d0_05	6141	RT	Poor	day0	57.979	112.537
6141_rt_poor_d4_01	6141	RT	Poor	day4	1067.63	32.969
6141_rt_poor_d4_02	6141	RT	Poor	day4	896.063	46.455
6141_rt_poor_d4_03	6141	RT	Poor	day4	841.884	31.545
6141_rt_poor_d4_04	6141	RT	Poor	day4	877.237	48.854
6141_rt_poor_d4_05	6141	RT	Poor	day4	913.001	32.03
6141_rt_rich_d0_01	6141	RT	Rich	day0	57.162	108.401
6141_rt_rich_d0_02	6141	RT	Rich	day0	56.088	108.945
6141_rt_rich_d0_03	6141	RT	Rich	day0	57.082	125.799
6141_rt_rich_d0_04	6141	RT	Rich	day0	57.763	109.824
6141_rt_rich_d0_05	6141	RT	Rich	day0	58.001	124.649
6141_rt_rich_d4_01	6141	RT	Rich	day4	1985.65	101.872
6141_rt_rich_d4_02	6141	RT	Rich	day4	2057.5	103.372
6141_rt_rich_d4_03	6141	RT	Rich	day4	2091.69	101.977
6141_rt_rich_d4_04	6141	RT	Rich	day4	1954.71	105.05
6141_rt_rich_d4_05	6141	RT	Rich	day4	2051.34	102.648
6170_37_poor_d0_01	6170	37	Poor	day0	54.508	131.497
6170_37_poor_d0_02	6170	37	Poor	day0	56.506	135.5
6170_37_poor_d0_03	6170	37	Poor	day0	55.399	131.049
6170_37_poor_d0_04	6170	37	Poor	day0	57.44	130.534
6170_37_poor_d0_05	6170	37	Poor	day0	55.896	125.657
6170_37_poor_d4_01	6170	37	Poor	day4	667.959	69.189
6170_37_poor_d4_02	6170	37	Poor	day4	636.134	68.636
6170_37_poor_d4_03	6170	37	Poor	day4	602.925	63.098
6170_37_poor_d4_04	6170	37	Poor	day4	687.727	60.199
6170_37_poor_d4_05	6170	37	Poor	day4	663.876	47.317
6170_37_rich_d0_01	6170	37	Rich	day0	58.422	124.505
6170_37_rich_d0_02	6170	37	Rich	day0	58.469	143.694
6170_37_rich_d0_03	6170	37	Rich	day0	61.858	139.582
6170_37_rich_d0_04	6170	37	Rich	day0	61.527	137.212
6170_37_rich_d0_05	6170	37	Rich	day0	58.476	126.522
6170_37_rich_d4_01	6170	37	Rich	day4	1473.97	113.596
6170_37_rich_d4_02	6170	37	Rich	day4	1364.48	116.063
6170_37_rich_d4_03	6170	37	Rich	day4	1428.99	119.315
6170_37_rich_d4_04	6170	37	Rich	day4	1377.03	118.5
6170_37_rich_d4_05	6170	37	Rich	day4	1523.18	113.37
6170_rt_poor_d0_01	6170	RT	Poor	day0	56.131	132.192
6170_rt_poor_d0_02	6170	RT	Poor	day0	56.35	129.504
6170_rt_poor_d0_03	6170	RT	Poor	day0	58.955	136.571
6170_rt_poor_d0_04	6170	RT	Poor	day0	54.775	127.005
6170_rt_poor_d0_05	6170	RT	Poor	day0	55.504	122.424
6170_rt_poor_d4_01	6170	RT	Poor	day4	908.484	40.112
6170_rt_poor_d4_02	6170	RT	Poor	day4	809.994	45.33
6170_rt_poor_d4_03	6170	RT	Poor	day4	836.729	45.475
6170_rt_poor_d4_04	6170	RT	Poor	day4	867.737	42.873
6170_rt_poor_d4_05	6170	RT	Poor	day4	679.862	30.697
6170_rt_rich_d0_01	6170	RT	Rich	day0	56.789	151.282
6170_rt_rich_d0_02	6170	RT	Rich	day0	57.247	153.731
6170_rt_rich_d0_03	6170	RT	Rich	day0	61.754	144.579
6170_rt_rich_d0_04	6170	RT	Rich	day0	58.247	148.237
6170_rt_rich_d0_05	6170	RT	Rich	day0	56.456	139.258
6170_rt_rich_d0_06	6170	RT	Rich	day0	55.597	123.371
6170_rt_rich_d4_01	6170	RT	Rich	day4	1045.73	93.021
6170_rt_rich_d4_02	6170	RT	Rich	day4	1107.79	102.384
6170_rt_rich_d4_03	6170	RT	Rich	day4	1160.1	95.537
6170_rt_rich_d4_04	6170	RT	Rich	day4	1255.88	94.528
6170_rt_rich_d4_05	6170	RT	Rich	day4	1266.12	94.947
6170_rt_rich_d4_06	6170	RT	Rich	day4	1355.38	95.683
8125_37_poor_d0_01	8125	37	Poor	day0	53.814	83.756
8125_37_poor_d0_02	8125	37	Poor	day0	56.017	86.97
8125_37_poor_d0_03	8125	37	Poor	day0	52.598	85.835
8125_37_poor_d0_04	8125	37	Poor	day0	54.214	86.004
8125_37_poor_d0_05	8125	37	Poor	day0	55.698	86.999
8125_37_poor_d4_01	8125	37	Poor	day4	654.405	31.922
8125_37_poor_d4_02	8125	37	Poor	day4	427.241	26.498
8125_37_poor_d4_03	8125	37	Poor	day4	384.382	26.657
8125_37_poor_d4_04	8125	37	Poor	day4	402.506	20.422
8125_37_poor_d4_05	8125	37	Poor	day4	323.785	27.678
8125_37_rich_d0_01	8125	37	Rich	day0	59.791	100.124
8125_37_rich_d0_02	8125	37	Rich	day0	58.952	90.155
8125_37_rich_d0_03	8125	37	Rich	day0	58.821	96.453
8125_37_rich_d0_04	8125	37	Rich	day0	57.499	92.719
8125_37_rich_d0_05	8125	37	Rich	day0	53.605	103.641
8125_37_rich_d0_06	8125	37	Rich	day0	54.565	105.556
8125_37_rich_d4_01	8125	37	Rich	day4	1263.5	81.08
8125_37_rich_d4_02	8125	37	Rich	day4	1375.89	88.944
8125_37_rich_d4_03	8125	37	Rich	day4	1594.93	78.852
8125_37_rich_d4_04	8125	37	Rich	day4	1118.87	87.675
8125_37_rich_d4_05	8125	37	Rich	day4	626.935	89.444
8125_37_rich_d4_06	8125	37	Rich	day4	752.031	82.615
8125_rt_poor_d0_01	8125	RT	Poor	day0	53.423	82.71
8125_rt_poor_d0_02	8125	RT	Poor	day0	51.532	82.02
8125_rt_poor_d0_03	8125	RT	Poor	day0	55.368	87.837
8125_rt_poor_d0_04	8125	RT	Poor	day0	55.097	81.048
8125_rt_poor_d0_05	8125	RT	Poor	day0	51.718	84.287
8125_rt_poor_d4_01	8125	RT	Poor	day4	478.982	17.671
8125_rt_poor_d4_02	8125	RT	Poor	day4	597.098	17.941
8125_rt_poor_d4_03	8125	RT	Poor	day4	538.19	14.798
8125_rt_poor_d4_04	8125	RT	Poor	day4	684.577	21.073
8125_rt_poor_d4_05	8125	RT	Poor	day4	506.643	12.417
8125_rt_rich_d0_01	8125	RT	Rich	day0	61.129	117.242
8125_rt_rich_d0_02	8125	RT	Rich	day0	59.362	84.186
8125_rt_rich_d0_03	8125	RT	Rich	day0	56.699	90.969
8125_rt_rich_d0_04	8125	RT	Rich	day0	54.008	115.431
8125_rt_rich_d0_05	8125	RT	Rich	day0	56.698	103.737
8125_rt_rich_d0_06	8125	RT	Rich	day0	58.721	116.253
8125_rt_rich_d4_01	8125	RT	Rich	day4	948.476	49.339
8125_rt_rich_d4_02	8125	RT	Rich	day4	1022.49	52.619
8125_rt_rich_d4_03	8125	RT	Rich	day4	1187.47	55.158
8125_rt_rich_d4_04	8125	RT	Rich	day4	1444.4	63.443
8125_rt_rich_d4_05	8125	RT	Rich	day4	1775.37	48.245
8125_rt_rich_d4_06	8125	RT	Rich	day4	1857.82	64.313
8152_37_poor_d0_01	8152	37	Poor	day0	55.351	120.514
8152_37_poor_d0_02	8152	37	Poor	day0	53.437	109.557
8152_37_poor_d0_03	8152	37	Poor	day0	54.3	125.379
8152_37_poor_d0_04	8152	37	Poor	day0	56.222	115.006
8152_37_poor_d0_05	8152	37	Poor	day0	53.845	124.891
8152_37_poor_d4_01	8152	37	Poor	day4	1693.2	17.577
8152_37_poor_d4_02	8152	37	Poor	day4	1574.08	25.702
8152_37_poor_d4_03	8152	37	Poor	day4	1459.79	31.383
8152_37_poor_d4_04	8152	37	Poor	day4	1743.11	26.501
8152_37_poor_d4_05	8152	37	Poor	day4	1521.98	21.268
8152_37_rich_d0_01	8152	37	Rich	day0	57.235	133.218
8152_37_rich_d0_02	8152	37	Rich	day0	57.85	120.377
8152_37_rich_d0_03	8152	37	Rich	day0	57.358	117.221
8152_37_rich_d0_04	8152	37	Rich	day0	56.078	109.202
8152_37_rich_d0_05	8152	37	Rich	day0	56.414	138.758
8152_37_rich_d4_01	8152	37	Rich	day4	3369.9	63.895
8152_37_rich_d4_02	8152	37	Rich	day4	3600.26	62.022
8152_37_rich_d4_03	8152	37	Rich	day4	3876.87	63.354
8152_37_rich_d4_04	8152	37	Rich	day4	2816.61	60.71
8152_37_rich_d4_05	8152	37	Rich	day4	3462.03	60.883
8152_rt_poor_d0_01	8152	RT	Poor	day0	57.105	108.456
8152_rt_poor_d0_02	8152	RT	Poor	day0	56.441	109.927
8152_rt_poor_d0_03	8152	RT	Poor	day0	55.954	110.854
8152_rt_poor_d0_04	8152	RT	Poor	day0	53.865	113.56
8152_rt_poor_d0_05	8152	RT	Poor	day0	56.352	105.851
8152_rt_poor_d4_01	8152	RT	Poor	day4	763.459	19.382
8152_rt_poor_d4_02	8152	RT	Poor	day4	1027.48	22.508
8152_rt_poor_d4_03	8152	RT	Poor	day4	918.996	20.604
8152_rt_poor_d4_04	8152	RT	Poor	day4	1261.22	31.566
8152_rt_poor_d4_05	8152	RT	Poor	day4	1088.8	22.83
8152_rt_rich_d0_01	8152	RT	Rich	day0	59.315	127.273
8152_rt_rich_d0_02	8152	RT	Rich	day0	56.382	124.232
8152_rt_rich_d0_03	8152	RT	Rich	day0	60.98	135.467
8152_rt_rich_d0_04	8152	RT	Rich	day0	59.412	132.615
8152_rt_rich_d0_05	8152	RT	Rich	day0	56.538	134.691
8152_rt_rich_d4_01	8152	RT	Rich	day4	1509.85	72.403
8152_rt_rich_d4_02	8152	RT	Rich	day4	1418.96	78.473
8152_rt_rich_d4_03	8152	RT	Rich	day4	1532.62	74.762
8152_rt_rich_d4_04	8152	RT	Rich	day4	1505.18	73.015
8152_rt_rich_d4_05	8152	RT	Rich	day4	1429.25	74.062
8172_37_poor_d0_01	8172	37	Poor	day0	53.183	115.289
8172_37_poor_d0_02	8172	37	Poor	day0	55.67	114.593
8172_37_poor_d0_03	8172	37	Poor	day0	53.139	109.83
8172_37_poor_d0_04	8172	37	Poor	day0	53.579	114.632
8172_37_poor_d0_05	8172	37	Poor	day0	60.104	114.685
8172_37_poor_d4_01	8172	37	Poor	day4	555.735	23.122
8172_37_poor_d4_02	8172	37	Poor	day4	469.35	25.934
8172_37_poor_d4_03	8172	37	Poor	day4	572.105	21.389
8172_37_poor_d4_04	8172	37	Poor	day4	528.054	23.1
8172_37_poor_d4_05	8172	37	Poor	day4	940.615	24.224
8172_37_rich_d0_01	8172	37	Rich	day0	56.732	114.459
8172_37_rich_d0_02	8172	37	Rich	day0	57.951	114.368
8172_37_rich_d0_03	8172	37	Rich	day0	57.245	126.962
8172_37_rich_d0_04	8172	37	Rich	day0	56.806	129.893
8172_37_rich_d0_05	8172	37	Rich	day0	57.935	113.835
8172_37_rich_d4_01	8172	37	Rich	day4	832.99	109.552
8172_37_rich_d4_02	8172	37	Rich	day4	543.853	121.896
8172_37_rich_d4_03	8172	37	Rich	day4	697.26	128.155
8172_37_rich_d4_04	8172	37	Rich	day4	518.203	133.012
8172_37_rich_d4_05	8172	37	Rich	day4	575.003	121.505
8172_rt_poor_d0_01	8172	RT	Poor	day0	57.079	123.808
8172_rt_poor_d0_02	8172	RT	Poor	day0	53.796	116.714
8172_rt_poor_d0_03	8172	RT	Poor	day0	54.263	100.917
8172_rt_poor_d0_04	8172	RT	Poor	day0	54.728	107.381
8172_rt_poor_d0_05	8172	RT	Poor	day0	55.133	116.498
8172_rt_poor_d4_01	8172	RT	Poor	day4	453.558	41.106
8172_rt_poor_d4_02	8172	RT	Poor	day4	406.036	23.769
8172_rt_poor_d4_03	8172	RT	Poor	day4	672.483	28.259
8172_rt_poor_d4_04	8172	RT	Poor	day4	637.38	24.707
8172_rt_poor_d4_05	8172	RT	Poor	day4	706.063	40.757
8172_rt_rich_d0_01	8172	RT	Rich	day0	57.391	125.001
8172_rt_rich_d0_02	8172	RT	Rich	day0	57.289	116.956
8172_rt_rich_d0_03	8172	RT	Rich	day0	58.19	110.026
8172_rt_rich_d0_04	8172	RT	Rich	day0	55.888	109.175
8172_rt_rich_d0_05	8172	RT	Rich	day0	55.007	109.56
8172_rt_rich_d4_01	8172	RT	Rich	day4	456.175	125.725
8172_rt_rich_d4_02	8172	RT	Rich	day4	479.809	118.312
8172_rt_rich_d4_03	8172	RT	Rich	day4	490.788	115.98
8172_rt_rich_d4_04	8172	RT	Rich	day4	628.8	111.394
8172_rt_rich_d4_05	8172	RT	Rich	day4	623.594	116.094
8191_37_poor_d0_01	8191	37	Poor	day0	54.377	104.235
8191_37_poor_d0_02	8191	37	Poor	day0	54.166	101.141
8191_37_poor_d0_03	8191	37	Poor	day0	55.482	107.007
8191_37_poor_d0_04	8191	37	Poor	day0	55.56	103.687
8191_37_poor_d0_05	8191	37	Poor	day0	53.494	110.883
8191_37_poor_d4_01	8191	37	Poor	day4	1467.54	29.847
8191_37_poor_d4_02	8191	37	Poor	day4	1371.84	30.14
8191_37_poor_d4_03	8191	37	Poor	day4	2050.21	32.111
8191_37_poor_d4_04	8191	37	Poor	day4	2010.78	39.772
8191_37_poor_d4_05	8191	37	Poor	day4	959.08	33.498
8191_37_rich_d0_01	8191	37	Rich	day0	58.865	126.25
8191_37_rich_d0_02	8191	37	Rich	day0	56.315	102.867
8191_37_rich_d0_03	8191	37	Rich	day0	57.413	111.286
8191_37_rich_d0_04	8191	37	Rich	day0	57.559	114.9
8191_37_rich_d0_05	8191	37	Rich	day0	57.568	119.974
8191_37_rich_d0_06	8191	37	Rich	day0	54.429	124.989
8191_37_rich_d4_01	8191	37	Rich	day4	3155.48	94.747
8191_37_rich_d4_02	8191	37	Rich	day4	2775.81	98.179
8191_37_rich_d4_03	8191	37	Rich	day4	2710.46	105.889
8191_37_rich_d4_04	8191	37	Rich	day4	1282.59	109.339
8191_37_rich_d4_05	8191	37	Rich	day4	2048.11	98.524
8191_37_rich_d4_06	8191	37	Rich	day4	2029.95	99.16
8191_rt_poor_d0_01	8191	RT	Poor	day0	54.735	117.759
8191_rt_poor_d0_02	8191	RT	Poor	day0	55.895	116.094
8191_rt_poor_d0_03	8191	RT	Poor	day0	54.861	104.813
8191_rt_poor_d0_04	8191	RT	Poor	day0	55.667	112.944
8191_rt_poor_d0_05	8191	RT	Poor	day0	54.053	125.598
8191_rt_poor_d4_01	8191	RT	Poor	day4	799.641	30.031
8191_rt_poor_d4_02	8191	RT	Poor	day4	857.116	30.115
8191_rt_poor_d4_03	8191	RT	Poor	day4	851.687	28.381
8191_rt_poor_d4_04	8191	RT	Poor	day4	941.487	35.165
8191_rt_poor_d4_05	8191	RT	Poor	day4	904.9	33.892
8191_rt_rich_d0_01	8191	RT	Rich	day0	57.096	115.518
8191_rt_rich_d0_02	8191	RT	Rich	day0	58.384	99.822
8191_rt_rich_d0_03	8191	RT	Rich	day0	56.53	119.515
8191_rt_rich_d0_04	8191	RT	Rich	day0	57.676	103.809
8191_rt_rich_d0_05	8191	RT	Rich	day0	57.727	96.586
8191_rt_rich_d4_01	8191	RT	Rich	day4	2193.05	96.558
8191_rt_rich_d4_02	8191	RT	Rich	day4	2019.83	102.882
8191_rt_rich_d4_03	8191	RT	Rich	day4	1952.01	99.5
8191_rt_rich_d4_04	8191	RT	Rich	day4	1968.49	100.84
8191_rt_rich_d4_05	8191	RT	Rich	day4	1826.35	103.041
8192_37_poor_d0_01	8192	37	Poor	day0	57.051	95.208
8192_37_poor_d0_02	8192	37	Poor	day0	57.274	104.333
8192_37_poor_d0_03	8192	37	Poor	day0	55.218	101.925
8192_37_poor_d0_04	8192	37	Poor	day0	56.752	99.016
8192_37_poor_d0_05	8192	37	Poor	day0	55.261	94.384
8192_37_poor_d4_01	8192	37	Poor	day4	701.309	25.795
8192_37_poor_d4_02	8192	37	Poor	day4	758.135	35.865
8192_37_poor_d4_03	8192	37	Poor	day4	394.486	34.207
8192_37_poor_d4_04	8192	37	Poor	day4	593.618	21.353
8192_37_poor_d4_05	8192	37	Poor	day4	628.755	24.489
8192_37_rich_d0_01	8192	37	Rich	day0	61.151	116.24
8192_37_rich_d0_02	8192	37	Rich	day0	56.33	115.509
8192_37_rich_d0_03	8192	37	Rich	day0	56.177	118.738
8192_37_rich_d0_04	8192	37	Rich	day0	54.943	112.977
8192_37_rich_d0_05	8192	37	Rich	day0	56.74	114.55
8192_37_rich_d4_01	8192	37	Rich	day4	543.342	112.822
8192_37_rich_d4_02	8192	37	Rich	day4	185.509	125.576
8192_37_rich_d4_03	8192	37	Rich	day4	317.653	131.158
8192_37_rich_d4_04	8192	37	Rich	day4	145.747	122.701
8192_37_rich_d4_05	8192	37	Rich	day4	170.323	129.85
8192_rt_poor_d0_01	8192	RT	Poor	day0	55.082	96.333
8192_rt_poor_d0_02	8192	RT	Poor	day0	54.169	109.337
8192_rt_poor_d0_03	8192	RT	Poor	day0	57.168	87.395
8192_rt_poor_d0_04	8192	RT	Poor	day0	55.729	101.827
8192_rt_poor_d0_05	8192	RT	Poor	day0	55.292	99.761
8192_rt_poor_d4_01	8192	RT	Poor	day4	845.77	25.162
8192_rt_poor_d4_02	8192	RT	Poor	day4	892.666	21.534
8192_rt_poor_d4_03	8192	RT	Poor	day4	870.153	38.263
8192_rt_poor_d4_04	8192	RT	Poor	day4	869.44	35.135
8192_rt_poor_d4_05	8192	RT	Poor	day4	949.874	46.086
8192_rt_rich_d0_01	8192	RT	Rich	day0	54.64	125.758
8192_rt_rich_d0_02	8192	RT	Rich	day0	51.647	112.647
8192_rt_rich_d0_03	8192	RT	Rich	day0	56.605	120.301
8192_rt_rich_d0_04	8192	RT	Rich	day0	55.346	129.149
8192_rt_rich_d0_05	8192	RT	Rich	day0	56.582	113.334
8192_rt_rich_d4_01	8192	RT	Rich	day4	232.396	135.811
8192_rt_rich_d4_02	8192	RT	Rich	day4	231.325	129.328
8192_rt_rich_d4_03	8192	RT	Rich	day4	194.724	130.411
8192_rt_rich_d4_04	8192	RT	Rich	day4	214.313	138.794
8192_rt_rich_d4_05	8192	RT	Rich	day4	206.122	131.411

### Sheet: TableS2
Table S2: Growth rates, defined as the ratio of day 4 to day 0 of area and whiteness across strains and culture conditions
ID	dataset	strain	Temperature	Medium	Area (day4/day0)	Grayness (day4/day0)
6141_37_poor_d4_01	6141_37_Poor	6141	37	Poor	22.5126	0.313506
6141_37_poor_d4_02	6141_37_Poor	6141	37	Poor	20.3454	0.371751
6141_37_poor_d4_03	6141_37_Poor	6141	37	Poor	18.6433	0.347618
6141_37_poor_d4_04	6141_37_Poor	6141	37	Poor	17.9087	0.372084
6141_37_poor_d4_05	6141_37_Poor	6141	37	Poor	17.0076	0.362991
6141_37_rich_d4_01	6141_37_Rich	6141	37	Rich	52.1434	0.956304
6141_37_rich_d4_02	6141_37_Rich	6141	37	Rich	54.6989	0.908452
6141_37_rich_d4_03	6141_37_Rich	6141	37	Rich	54.1569	0.933994
6141_37_rich_d4_04	6141_37_Rich	6141	37	Rich	54.0788	0.825974
6141_37_rich_d4_05	6141_37_Rich	6141	37	Rich	54.7622	0.857938
6141_rt_poor_d4_01	6141_RT_Poor	6141	RT	Poor	18.9287	0.26863
6141_rt_poor_d4_02	6141_RT_Poor	6141	RT	Poor	16.4563	0.387597
6141_rt_poor_d4_03	6141_RT_Poor	6141	RT	Poor	15.5035	0.270587
6141_rt_poor_d4_04	6141_RT_Poor	6141	RT	Poor	16.2626	0.438121
6141_rt_poor_d4_05	6141_RT_Poor	6141	RT	Poor	15.7471	0.284618
6141_rt_rich_d4_01	6141_RT_Rich	6141	RT	Rich	34.7372	0.93977
6141_rt_rich_d4_02	6141_RT_Rich	6141	RT	Rich	36.6834	0.948846
6141_rt_rich_d4_03	6141_RT_Rich	6141	RT	Rich	36.6436	0.810634
6141_rt_rich_d4_04	6141_RT_Rich	6141	RT	Rich	33.8402	0.95653
6141_rt_rich_d4_05	6141_RT_Rich	6141	RT	Rich	35.3672	0.823496
6170_37_poor_d4_01	6170_37_Poor	6170	37	Poor	12.2543	0.526164
6170_37_poor_d4_02	6170_37_Poor	6170	37	Poor	11.2578	0.506539
6170_37_poor_d4_03	6170_37_Poor	6170	37	Poor	10.8833	0.481484
6170_37_poor_d4_04	6170_37_Poor	6170	37	Poor	11.973	0.461175
6170_37_poor_d4_05	6170_37_Poor	6170	37	Poor	11.877	0.376557
6170_37_rich_d4_01	6170_37_Rich	6170	37	Rich	25.2297	0.912381
6170_37_rich_d4_02	6170_37_Rich	6170	37	Rich	23.3369	0.807709
6170_37_rich_d4_03	6170_37_Rich	6170	37	Rich	23.1012	0.854802
6170_37_rich_d4_04	6170_37_Rich	6170	37	Rich	22.3809	0.863627
6170_37_rich_d4_05	6170_37_Rich	6170	37	Rich	26.048	0.89605
6170_rt_poor_d4_01	6170_RT_Poor	6170	RT	Poor	16.1851	0.303437
6170_rt_poor_d4_02	6170_RT_Poor	6170	RT	Poor	14.3743	0.350028
6170_rt_poor_d4_03	6170_RT_Poor	6170	RT	Poor	14.1927	0.332977
6170_rt_poor_d4_04	6170_RT_Poor	6170	RT	Poor	15.8418	0.337569
6170_rt_poor_d4_05	6170_RT_Poor	6170	RT	Poor	12.2489	0.250743
6170_rt_rich_d4_01	6170_RT_Rich	6170	RT	Rich	18.4143	0.614885
6170_rt_rich_d4_02	6170_RT_Rich	6170	RT	Rich	19.3511	0.665994
6170_rt_rich_d4_03	6170_RT_Rich	6170	RT	Rich	18.7858	0.660794
6170_rt_rich_d4_04	6170_RT_Rich	6170	RT	Rich	21.5614	0.637682
6170_rt_rich_d4_05	6170_RT_Rich	6170	RT	Rich	22.4267	0.681806
6170_rt_rich_d4_06	6170_RT_Rich	6170	RT	Rich	24.3787	0.775571
8125_37_poor_d4_01	8125_37_Poor	8125	37	Poor	12.1605	0.381131
8125_37_poor_d4_02	8125_37_Poor	8125	37	Poor	7.62699	0.30468
8125_37_poor_d4_03	8125_37_Poor	8125	37	Poor	7.30792	0.310561
8125_37_poor_d4_04	8125_37_Poor	8125	37	Poor	7.42439	0.237454
8125_37_poor_d4_05	8125_37_Poor	8125	37	Poor	5.81322	0.318142
8125_37_rich_d4_01	8125_37_Rich	8125	37	Rich	21.132	0.897956
8125_37_rich_d4_02	8125_37_Rich	8125	37	Rich	23.3392	0.974836
8125_37_rich_d4_03	8125_37_Rich	8125	37	Rich	27.115	0.921685
8125_37_rich_d4_04	8125_37_Rich	8125	37	Rich	19.4589	0.957925
8125_37_rich_d4_05	8125_37_Rich	8125	37	Rich	11.6955	0.897284
8125_37_rich_d4_06	8125_37_Rich	8125	37	Rich	13.7823	0.844898
8125_rt_poor_d4_01	8125_RT_Poor	8125	RT	Poor	8.96584	0.21365
8125_rt_poor_d4_02	8125_RT_Poor	8125	RT	Poor	11.5869	0.218739
8125_rt_poor_d4_03	8125_RT_Poor	8125	RT	Poor	9.72024	0.168471
8125_rt_poor_d4_04	8125_RT_Poor	8125	RT	Poor	12.4249	0.260006
8125_rt_poor_d4_05	8125_RT_Poor	8125	RT	Poor	9.79626	0.147318
8125_rt_rich_d4_01	8125_RT_Rich	8125	RT	Rich	15.516	0.42083
8125_rt_rich_d4_02	8125_RT_Rich	8125	RT	Rich	17.2246	0.625033
8125_rt_rich_d4_03	8125_RT_Rich	8125	RT	Rich	20.9434	0.606338
8125_rt_rich_d4_04	8125_RT_Rich	8125	RT	Rich	26.7441	0.549618
8125_rt_rich_d4_05	8125_RT_Rich	8125	RT	Rich	31.3128	0.46507
8125_rt_rich_d4_06	8125_RT_Rich	8125	RT	Rich	31.638	0.553216
8152_37_poor_d4_01	8152_37_Poor	8152	37	Poor	30.5902	0.14585
8152_37_poor_d4_02	8152_37_Poor	8152	37	Poor	29.4567	0.234599
8152_37_poor_d4_03	8152_37_Poor	8152	37	Poor	26.8837	0.250305
8152_37_poor_d4_04	8152_37_Poor	8152	37	Poor	31.004	0.230431
8152_37_poor_d4_05	8152_37_Poor	8152	37	Poor	28.266	0.170292
8152_37_rich_d4_01	8152_37_Rich	8152	37	Rich	58.8783	0.479627
8152_37_rich_d4_02	8152_37_Rich	8152	37	Rich	62.2344	0.515231
8152_37_rich_d4_03	8152_37_Rich	8152	37	Rich	67.5907	0.540466
8152_37_rich_d4_04	8152_37_Rich	8152	37	Rich	50.2266	0.555942
8152_37_rich_d4_05	8152_37_Rich	8152	37	Rich	61.3683	0.438771
8152_rt_poor_d4_01	8152_RT_Poor	8152	RT	Poor	13.3694	0.178708
8152_rt_poor_d4_02	8152_RT_Poor	8152	RT	Poor	18.2045	0.204754
8152_rt_poor_d4_03	8152_RT_Poor	8152	RT	Poor	16.4241	0.185866
8152_rt_poor_d4_04	8152_RT_Poor	8152	RT	Poor	23.4145	0.277968
8152_rt_poor_d4_05	8152_RT_Poor	8152	RT	Poor	19.3214	0.215681
8152_rt_rich_d4_01	8152_RT_Rich	8152	RT	Rich	25.4548	0.568879
8152_rt_rich_d4_02	8152_RT_Rich	8152	RT	Rich	25.1669	0.631665
8152_rt_rich_d4_03	8152_RT_Rich	8152	RT	Rich	25.1331	0.551883
8152_rt_rich_d4_04	8152_RT_Rich	8152	RT	Rich	25.3347	0.550579
8152_rt_rich_d4_05	8152_RT_Rich	8152	RT	Rich	25.2795	0.549866
8172_37_poor_d4_01	8172_37_Poor	8172	37	Poor	10.4495	0.200557
8172_37_poor_d4_02	8172_37_Poor	8172	37	Poor	8.43093	0.226314
8172_37_poor_d4_03	8172_37_Poor	8172	37	Poor	10.7662	0.194746
8172_37_poor_d4_04	8172_37_Poor	8172	37	Poor	9.85562	0.201514
8172_37_poor_d4_05	8172_37_Poor	8172	37	Poor	15.6498	0.211222
8172_37_rich_d4_01	8172_37_Rich	8172	37	Rich	14.6829	0.957129
8172_37_rich_d4_02	8172_37_Rich	8172	37	Rich	9.3847	1.06582
8172_37_rich_d4_03	8172_37_Rich	8172	37	Rich	12.1803	1.0094
8172_37_rich_d4_04	8172_37_Rich	8172	37	Rich	9.12233	1.02401
8172_37_rich_d4_05	8172_37_Rich	8172	37	Rich	9.92497	1.06738
8172_rt_poor_d4_01	8172_RT_Poor	8172	RT	Poor	7.94614	0.332014
8172_rt_poor_d4_02	8172_RT_Poor	8172	RT	Poor	7.5477	0.203652
8172_rt_poor_d4_03	8172_RT_Poor	8172	RT	Poor	12.393	0.280022
8172_rt_poor_d4_04	8172_RT_Poor	8172	RT	Poor	11.6463	0.230087
8172_rt_poor_d4_05	8172_RT_Poor	8172	RT	Poor	12.8065	0.349851
8172_rt_rich_d4_01	8172_RT_Rich	8172	RT	Rich	7.94855	1.00579
8172_rt_rich_d4_02	8172_RT_Rich	8172	RT	Rich	8.37524	1.01159
8172_rt_rich_d4_03	8172_RT_Rich	8172	RT	Rich	8.43423	1.05411
8172_rt_rich_d4_04	8172_RT_Rich	8172	RT	Rich	11.2511	1.02033
8172_rt_rich_d4_05	8172_RT_Rich	8172	RT	Rich	11.3366	1.05964
8191_37_poor_d4_01	8191_37_Poor	8191	37	Poor	26.9883	0.286343
8191_37_poor_d4_02	8191_37_Poor	8191	37	Poor	25.3265	0.298
8191_37_poor_d4_03	8191_37_Poor	8191	37	Poor	36.9526	0.300083
8191_37_poor_d4_04	8191_37_Poor	8191	37	Poor	36.1912	0.383577
8191_37_poor_d4_05	8191_37_Poor	8191	37	Poor	17.9287	0.302102
8191_37_rich_d4_01	8191_37_Rich	8191	37	Rich	53.6054	0.750471
8191_37_rich_d4_02	8191_37_Rich	8191	37	Rich	49.2908	0.954427
8191_37_rich_d4_03	8191_37_Rich	8191	37	Rich	47.2099	0.951503
8191_37_rich_d4_04	8191_37_Rich	8191	37	Rich	22.283	0.951601
8191_37_rich_d4_05	8191_37_Rich	8191	37	Rich	35.5772	0.821211
8191_37_rich_d4_06	8191_37_Rich	8191	37	Rich	37.2953	0.79335
8191_rt_poor_d4_01	8191_RT_Poor	8191	RT	Poor	14.6093	0.255021
8191_rt_poor_d4_02	8191_RT_Poor	8191	RT	Poor	15.3344	0.259402
8191_rt_poor_d4_03	8191_RT_Poor	8191	RT	Poor	15.5245	0.270777
8191_rt_poor_d4_04	8191_RT_Poor	8191	RT	Poor	16.9128	0.311349
8191_rt_poor_d4_05	8191_RT_Poor	8191	RT	Poor	16.741	0.269845
8191_rt_rich_d4_01	8191_RT_Rich	8191	RT	Rich	38.4099	0.83587
8191_rt_rich_d4_02	8191_RT_Rich	8191	RT	Rich	34.5956	1.03065
8191_rt_rich_d4_03	8191_RT_Rich	8191	RT	Rich	34.5305	0.832531
8191_rt_rich_d4_04	8191_RT_Rich	8191	RT	Rich	34.1301	0.971399
8191_rt_rich_d4_05	8191_RT_Rich	8191	RT	Rich	31.6377	1.06683
8192_37_poor_d4_01	8192_37_Poor	8192	37	Poor	12.2927	0.270933
8192_37_poor_d4_02	8192_37_Poor	8192	37	Poor	13.237	0.343755
8192_37_poor_d4_03	8192_37_Poor	8192	37	Poor	7.14416	0.33561
8192_37_poor_d4_04	8192_37_Poor	8192	37	Poor	10.4599	0.215652
8192_37_poor_d4_05	8192_37_Poor	8192	37	Poor	11.3779	0.259461
8192_37_rich_d4_01	8192_37_Rich	8192	37	Rich	8.88525	0.970595
8192_37_rich_d4_02	8192_37_Rich	8192	37	Rich	3.29325	1.08715
8192_37_rich_d4_03	8192_37_Rich	8192	37	Rich	5.6545	1.1046
8192_37_rich_d4_04	8192_37_Rich	8192	37	Rich	2.65269	1.08607
8192_37_rich_d4_05	8192_37_Rich	8192	37	Rich	3.00182	1.13357
8192_rt_poor_d4_01	8192_RT_Poor	8192	RT	Poor	15.3547	0.261198
8192_rt_poor_d4_02	8192_RT_Poor	8192	RT	Poor	16.4793	0.196951
8192_rt_poor_d4_03	8192_RT_Poor	8192	RT	Poor	15.221	0.437817
8192_rt_poor_d4_04	8192_RT_Poor	8192	RT	Poor	15.6012	0.345046
8192_rt_poor_d4_05	8192_RT_Poor	8192	RT	Poor	17.1792	0.461964
8192_rt_rich_d4_01	8192_RT_Rich	8192	RT	Rich	4.25322	1.07994
8192_rt_rich_d4_02	8192_RT_Rich	8192	RT	Rich	4.47896	1.14808
8192_rt_rich_d4_03	8192_RT_Rich	8192	RT	Rich	3.44005	1.08404
8192_rt_rich_d4_04	8192_RT_Rich	8192	RT	Rich	3.87224	1.07468
8192_rt_rich_d4_05	8192_RT_Rich	8192	RT	Rich	3.64289	1.1595

### Sheet: TableS3
Table S3. Result of ANOVA
Area
	strain	Df_fx	Sum_Sq	Mean_Sq	F_value	P_value	Df_Residuals	Sum_Sq_Residuals	Mean_Sq_Residuals
1	6141	3	4461	1487	641	7.14e-17	16	37.1	2.32
2	6170	3	489	163	57.2	4.33e-9	17	48.5	2.85
3	8125	3	910	303	12.2	1.34e-4	18	447	24.8
4	8152	3	5133	1711	120	3.47e-11	16	228	14.2
5	8172	3	8.29	2.76	0.498	6.89e-1	16	88.8	5.55
6	8191	3	1826	609	11	2.99e-4	17	941	55.4
7	8192	3	481	160	48.5	2.97e-8	16	52.9	3.31
Whiteness
	strain	Df_fx	Sum_Sq	Mean_Sq	F_value	P_value	Df_Residuals	Sum_Sq_Residuals	Mean_Sq_Residuals
1	6141	3	1.54	0.513	138	1.18e-11	16	0.0593	0.0037
2	6170	3	0.874	0.291	119	1.34e-11	17	0.0418	0.00246
3	8125	3	1.67	0.556	164	2.93e-13	18	0.0609	0.00339
4	8152	3	0.551	0.184	104	1.08e-10	16	0.0284	0.00177
5	8172	3	3.09	1.03	604	1.15e-16	16	0.0273	0.00171
6	8191	3	1.98	0.66	114	1.86e-11	17	0.0986	0.0058
7	8192	3	3.05	1.02	192	9.58e-13	16	0.085	0.00531

### Sheet: TableS4
Table S4. Result of ANOVA TUKEY test for whiteness
	strain	Dataset	Diff_tukey	Lower_tukey	Upper_tukey	P_value_adj_tukey
1	6141	6141_37_Rich-6141_37_Poor	0.542942	0.432813	0.653071	1.08317e-09
2	6141	6141_RT_Poor-6141_37_Poor	-0.0236796	-0.133809	0.0864495	0.925749
3	6141	6141_RT_Rich-6141_37_Poor	0.542265	0.432136	0.652394	1.10354e-09
4	6141	6141_RT_Poor-6141_37_Rich	-0.566622	-0.676751	-0.456493	5.69459e-10
5	6141	6141_RT_Rich-6141_37_Rich	-0.000677063	-0.110806	0.109452	0.999998
6	6141	6141_RT_Rich-6141_RT_Poor	0.565945	0.455816	0.676074	5.79896e-10
7	6170	6170_37_Rich-6170_37_Poor	0.39653	0.307435	0.485625	2.52933e-09
8	6170	6170_RT_Poor-6170_37_Poor	-0.155433	-0.244528	-0.0663376	0.000627444
9	6170	6170_RT_Rich-6170_37_Poor	0.202405	0.117103	0.287707	1.8767e-05
10	6170	6170_RT_Poor-6170_37_Rich	-0.551963	-0.641058	-0.462868	1.26322e-11
11	6170	6170_RT_Rich-6170_37_Rich	-0.194125	-0.279427	-0.108823	3.14729e-05
12	6170	6170_RT_Rich-6170_RT_Poor	0.357838	0.272536	0.44314	6.24975e-09
13	8125	8125_37_Rich-8125_37_Poor	0.60537	0.50579	0.704951	7.10076e-12
14	8125	8125_RT_Poor-8125_37_Poor	-0.108756	-0.212765	-0.00474798	0.0386044
15	8125	8125_RT_Rich-8125_37_Poor	0.226291	0.12671	0.325871	2.63587e-05
16	8125	8125_RT_Poor-8125_37_Rich	-0.714127	-0.813707	-0.614546	4.52527e-13
17	8125	8125_RT_Rich-8125_37_Rich	-0.37908	-0.474026	-0.284133	7.65256e-09
18	8125	8125_RT_Rich-8125_RT_Poor	0.335047	0.235467	0.434628	1.08692e-07
19	8152	8152_37_Rich-8152_37_Poor	0.299712	0.223514	0.37591	2.89405e-08
20	8152	8152_RT_Poor-8152_37_Poor	0.00629961	-0.0698986	0.0824979	0.99515
21	8152	8152_RT_Rich-8152_37_Poor	0.364279	0.288081	0.440477	1.71088e-09
22	8152	8152_RT_Poor-8152_37_Rich	-0.293412	-0.369611	-0.217214	3.91562e-08
23	8152	8152_RT_Rich-8152_37_Rich	0.0645669	-0.0116314	0.140765	0.112288
24	8152	8152_RT_Rich-8152_RT_Poor	0.357979	0.281781	0.434177	2.21275e-09
25	8172	8172_37_Rich-8172_37_Poor	0.817877	0.743127	0.892627	2.43139e-14
26	8172	8172_RT_Poor-8172_37_Poor	0.0722546	-0.00249515	0.147004	0.0599756
27	8172	8172_RT_Rich-8172_37_Poor	0.823422	0.748672	0.898172	2.40918e-14
28	8172	8172_RT_Poor-8172_37_Rich	-0.745622	-0.820372	-0.670873	3.59712e-14
29	8172	8172_RT_Rich-8172_37_Rich	0.00554522	-0.0692045	0.080295	0.996479
30	8172	8172_RT_Rich-8172_RT_Poor	0.751168	0.676418	0.825917	3.39728e-14
31	8191	8191_37_Rich-8191_37_Poor	0.556406	0.425342	0.687471	5.21107e-09
32	8191	8191_RT_Poor-8191_37_Poor	-0.0407424	-0.177635	0.0961501	0.831858
33	8191	8191_RT_Rich-8191_37_Poor	0.633436	0.496544	0.770329	1.38983e-09
34	8191	8191_RT_Poor-8191_37_Rich	-0.597148	-0.728213	-0.466084	1.76449e-09
35	8191	8191_RT_Rich-8191_37_Rich	0.0770301	-0.0540345	0.208095	0.368443
36	8191	8191_RT_Rich-8191_RT_Poor	0.674179	0.537286	0.811071	5.28191e-10
37	8192	8192_37_Rich-8192_37_Poor	0.791315	0.659426	0.923203	5.26179e-11
38	8192	8192_RT_Poor-8192_37_Poor	0.0555129	-0.0763755	0.187401	0.633068
39	8192	8192_RT_Rich-8192_37_Poor	0.824167	0.692278	0.956055	2.83809e-11
40	8192	8192_RT_Poor-8192_37_Rich	-0.735802	-0.86769	-0.603914	1.63295e-10
41	8192	8192_RT_Rich-8192_37_Rich	0.0328516	-0.0990368	0.16474	0.890625
42	8192	8192_RT_Rich-8192_RT_Poor	0.768654	0.636765	0.900542	8.25504e-11

### Sheet: TableS5
Table S5. Result of ANOVA TUKEY test for area
	strain	Dataset	Diff_tukey	Lower_tukey	Upper_tukey	P_value_adj_tukey
1	6141	6141_37_Rich-6141_37_Poor	34.6845	31.9287	37.4403	2.28706e-14
2	6141	6141_RT_Poor-6141_37_Poor	-2.70391	-5.45976	0.0519281	0.0554237
3	6141	6141_RT_Rich-6141_37_Poor	16.1708	13.415	18.9266	7.42597e-11
4	6141	6141_RT_Poor-6141_37_Rich	-37.3884	-40.1443	-34.6326	2.27596e-14
5	6141	6141_RT_Rich-6141_37_Rich	-18.5137	-21.2695	-15.7579	1.0011e-11
6	6141	6141_RT_Rich-6141_RT_Poor	18.8747	16.1189	21.6306	7.66653e-12
7	6170	6170_37_Rich-6170_37_Poor	12.3703	9.33337	15.4071	9.77091e-09
8	6170	6170_RT_Poor-6170_37_Poor	2.91948	-0.117413	5.95637	0.0618643
9	6170	6170_RT_Rich-6170_37_Poor	9.17058	6.26298	12.0782	4.17687e-07
10	6170	6170_RT_Poor-6170_37_Rich	-9.45078	-12.4877	-6.41389	5.04637e-07
11	6170	6170_RT_Rich-6170_37_Rich	-3.19967	-6.10728	-0.292072	0.0283392
12	6170	6170_RT_Rich-6170_RT_Poor	6.2511	3.3435	9.15871	6.24157e-05
13	8125	8125_37_Rich-8125_37_Poor	11.3539	2.82703	19.8807	0.00707916
14	8125	8125_RT_Poor-8125_37_Poor	2.43224	-6.47374	11.3382	0.866072
15	8125	8125_RT_Rich-8125_37_Poor	15.8299	7.30306	24.3567	0.000292126
16	8125	8125_RT_Poor-8125_37_Rich	-8.92162	-17.4485	-0.394795	0.0384611
17	8125	8125_RT_Rich-8125_37_Rich	4.47603	-3.65398	12.606	0.426942
18	8125	8125_RT_Rich-8125_RT_Poor	13.3977	4.87082	21.9245	0.00163835
19	8152	8152_37_Rich-8152_37_Poor	30.8196	23.9932	37.6459	3.96153e-09
20	8152	8152_RT_Poor-8152_37_Poor	-11.0933	-17.9197	-4.26699	0.00137316
21	8152	8152_RT_Rich-8152_37_Poor	-3.9663	-10.7926	2.86004	0.374268
22	8152	8152_RT_Poor-8152_37_Rich	-41.9129	-48.7392	-35.0865	3.69879e-11
23	8152	8152_RT_Rich-8152_37_Rich	-34.7858	-41.6122	-27.9595	6.5885e-10
24	8152	8152_RT_Rich-8152_RT_Poor	7.12703	0.300694	13.9534	0.0391957
25	8172	8172_37_Rich-8172_37_Poor	0.0286304	-4.23436	4.29162	0.999997
26	8172	8172_RT_Poor-8172_37_Poor	-0.562457	-4.82544	3.70053	0.981021
27	8172	8172_RT_Rich-8172_37_Poor	-1.56126	-5.82425	2.70173	0.724681
28	8172	8172_RT_Poor-8172_37_Rich	-0.591087	-4.85407	3.6719	0.978115
29	8172	8172_RT_Rich-8172_37_Rich	-1.58989	-5.85288	2.6731	0.713684
30	8172	8172_RT_Rich-8172_RT_Poor	-0.998804	-5.26179	3.26418	0.90674
31	8191	8191_37_Rich-8191_37_Poor	12.1995	-0.6096	25.0085	0.0649485
32	8191	8191_RT_Poor-8191_37_Poor	-12.8531	-26.2317	0.525571	0.0620747
33	8191	8191_RT_Rich-8191_37_Poor	5.98331	-7.39533	19.3619	0.592435
34	8191	8191_RT_Poor-8191_37_Rich	-25.0525	-37.8616	-12.2435	0.000185061
35	8191	8191_RT_Rich-8191_37_Rich	-6.21617	-19.0252	6.59291	0.528199
36	8191	8191_RT_Rich-8191_RT_Poor	18.8364	5.45773	32.215	0.00462867
37	8192	8192_37_Rich-8192_37_Poor	-6.20481	-9.49622	-2.91341	0.000314929
38	8192	8192_RT_Poor-8192_37_Poor	5.06477	1.77337	8.35618	0.00226037
39	8192	8192_RT_Rich-8192_37_Poor	-6.96484	-10.2562	-3.67344	8.95582e-05
40	8192	8192_RT_Poor-8192_37_Rich	11.2696	7.97818	14.561	2.02935e-07
41	8192	8192_RT_Rich-8192_37_Rich	-0.760031	-4.05143	2.53137	0.910241
42	8192	8192_RT_Rich-8192_RT_Poor	-12.0296	-15.321	-8.73821	8.18117e-08

### Sheet: TableS6
Table S6. Data for clustering. Categorical data such as strain ID and temeperature were convetred into binary (0/1).
	Area_day4.day0	Grayness_day4.day0	strain_FC6141	strain_FC8125	strain_FC8152	strain_FC8172	strain_FC8191	strain_FC8192	strain_IFM65656	Temperature_37	Temperature_RT	Medium_high	Medium_low
6141_37_poor_d4_01	22.5126	0.313506	1	0	0	0	0	0	0	1	0	0	1
6141_37_poor_d4_02	20.3454	0.371751	1	0	0	0	0	0	0	1	0	0	1
6141_37_poor_d4_03	18.6433	0.347618	1	0	0	0	0	0	0	1	0	0	1
6141_37_poor_d4_04	17.9087	0.372084	1	0	0	0	0	0	0	1	0	0	1
6141_37_poor_d4_05	17.0076	0.362991	1	0	0	0	0	0	0	1	0	0	1
6141_37_rich_d4_01	52.1434	0.956304	1	0	0	0	0	0	0	1	0	1	0
6141_37_rich_d4_02	54.6989	0.908452	1	0	0	0	0	0	0	1	0	1	0
6141_37_rich_d4_03	54.1569	0.933994	1	0	0	0	0	0	0	1	0	1	0
6141_37_rich_d4_04	54.0788	0.825974	1	0	0	0	0	0	0	1	0	1	0
6141_37_rich_d4_05	54.7622	0.857938	1	0	0	0	0	0	0	1	0	1	0
6141_rt_poor_d4_01	18.9287	0.26863	1	0	0	0	0	0	0	0	1	0	1
6141_rt_poor_d4_02	16.4563	0.387597	1	0	0	0	0	0	0	0	1	0	1
6141_rt_poor_d4_03	15.5035	0.270587	1	0	0	0	0	0	0	0	1	0	1
6141_rt_poor_d4_04	16.2626	0.438121	1	0	0	0	0	0	0	0	1	0	1
6141_rt_poor_d4_05	15.7471	0.284618	1	0	0	0	0	0	0	0	1	0	1
6141_rt_rich_d4_01	34.7372	0.93977	1	0	0	0	0	0	0	0	1	1	0
6141_rt_rich_d4_02	36.6834	0.948846	1	0	0	0	0	0	0	0	1	1	0
6141_rt_rich_d4_03	36.6436	0.810634	1	0	0	0	0	0	0	0	1	1	0
6141_rt_rich_d4_04	33.8402	0.95653	1	0	0	0	0	0	0	0	1	1	0
6141_rt_rich_d4_05	35.3672	0.823496	1	0	0	0	0	0	0	0	1	1	0
6170_37_poor_d4_01	12.2543	0.526164	0	0	0	0	0	0	1	1	0	0	1
6170_37_poor_d4_02	11.2578	0.506539	0	0	0	0	0	0	1	1	0	0	1
6170_37_poor_d4_03	10.8833	0.481484	0	0	0	0	0	0	1	1	0	0	1
6170_37_poor_d4_04	11.973	0.461175	0	0	0	0	0	0	1	1	0	0	1
6170_37_poor_d4_05	11.877	0.376557	0	0	0	0	0	0	1	1	0	0	1
6170_37_rich_d4_01	25.2297	0.912381	0	0	0	0	0	0	1	1	0	1	0
6170_37_rich_d4_02	23.3369	0.807709	0	0	0	0	0	0	1	1	0	1	0
6170_37_rich_d4_03	23.1012	0.854802	0	0	0	0	0	0	1	1	0	1	0
6170_37_rich_d4_04	22.3809	0.863627	0	0	0	0	0	0	1	1	0	1	0
6170_37_rich_d4_05	26.048	0.89605	0	0	0	0	0	0	1	1	0	1	0
6170_rt_poor_d4_01	16.1851	0.303437	0	0	0	0	0	0	1	0	1	0	1
6170_rt_poor_d4_02	14.3743	0.350028	0	0	0	0	0	0	1	0	1	0	1
6170_rt_poor_d4_03	14.1927	0.332977	0	0	0	0	0	0	1	0	1	0	1
6170_rt_poor_d4_04	15.8418	0.337569	0	0	0	0	0	0	1	0	1	0	1
6170_rt_poor_d4_05	12.2489	0.250743	0	0	0	0	0	0	1	0	1	0	1
6170_rt_rich_d4_01	18.4143	0.614885	0	0	0	0	0	0	1	0	1	1	0
6170_rt_rich_d4_02	19.3511	0.665994	0	0	0	0	0	0	1	0	1	1	0
6170_rt_rich_d4_03	18.7858	0.660794	0	0	0	0	0	0	1	0	1	1	0
6170_rt_rich_d4_04	21.5614	0.637682	0	0	0	0	0	0	1	0	1	1	0
6170_rt_rich_d4_05	22.4267	0.681806	0	0	0	0	0	0	1	0	1	1	0
6170_rt_rich_d4_06	24.3787	0.775571	0	0	0	0	0	0	1	0	1	1	0
8125_37_poor_d4_01	12.1605	0.381131	0	1	0	0	0	0	0	1	0	0	1
8125_37_poor_d4_02	7.62699	0.30468	0	1	0	0	0	0	0	1	0	0	1
8125_37_poor_d4_03	7.30792	0.310561	0	1	0	0	0	0	0	1	0	0	1
8125_37_poor_d4_04	7.42439	0.237454	0	1	0	0	0	0	0	1	0	0	1
8125_37_poor_d4_05	5.81322	0.318142	0	1	0	0	0	0	0	1	0	0	1
8125_37_rich_d4_01	21.132	0.897956	0	1	0	0	0	0	0	1	0	1	0
8125_37_rich_d4_02	23.3392	0.974836	0	1	0	0	0	0	0	1	0	1	0
8125_37_rich_d4_03	27.115	0.921685	0	1	0	0	0	0	0	1	0	1	0
8125_37_rich_d4_04	19.4589	0.957925	0	1	0	0	0	0	0	1	0	1	0
8125_37_rich_d4_05	11.6955	0.897284	0	1	0	0	0	0	0	1	0	1	0
8125_37_rich_d4_06	13.7823	0.844898	0	1	0	0	0	0	0	1	0	1	0
8125_rt_poor_d4_01	8.96584	0.21365	0	1	0	0	0	0	0	0	1	0	1
8125_rt_poor_d4_02	11.5869	0.218739	0	1	0	0	0	0	0	0	1	0	1
8125_rt_poor_d4_03	9.72024	0.168471	0	1	0	0	0	0	0	0	1	0	1
8125_rt_poor_d4_04	12.4249	0.260006	0	1	0	0	0	0	0	0	1	0	1
8125_rt_poor_d4_05	9.79626	0.147318	0	1	0	0	0	0	0	0	1	0	1
8125_rt_rich_d4_01	15.516	0.42083	0	1	0	0	0	0	0	0	1	1	0
8125_rt_rich_d4_02	17.2246	0.625033	0	1	0	0	0	0	0	0	1	1	0
8125_rt_rich_d4_03	20.9434	0.606338	0	1	0	0	0	0	0	0	1	1	0
8125_rt_rich_d4_04	26.7441	0.549618	0	1	0	0	0	0	0	0	1	1	0
8125_rt_rich_d4_05	31.3128	0.46507	0	1	0	0	0	0	0	0	1	1	0
8125_rt_rich_d4_06	31.638	0.553216	0	1	0	0	0	0	0	0	1	1	0
8152_37_poor_d4_01	30.5902	0.14585	0	0	1	0	0	0	0	1	0	0	1
8152_37_poor_d4_02	29.4567	0.234599	0	0	1	0	0	0	0	1	0	0	1
8152_37_poor_d4_03	26.8837	0.250305	0	0	1	0	0	0	0	1	0	0	1
8152_37_poor_d4_04	31.004	0.230431	0	0	1	0	0	0	0	1	0	0	1
8152_37_poor_d4_05	28.266	0.170292	0	0	1	0	0	0	0	1	0	0	1
8152_37_rich_d4_01	58.8783	0.479627	0	0	1	0	0	0	0	1	0	1	0
8152_37_rich_d4_02	62.2344	0.515231	0	0	1	0	0	0	0	1	0	1	0
8152_37_rich_d4_03	67.5907	0.540466	0	0	1	0	0	0	0	1	0	1	0
8152_37_rich_d4_04	50.2266	0.555942	0	0	1	0	0	0	0	1	0	1	0
8152_37_rich_d4_05	61.3683	0.438771	0	0	1	0	0	0	0	1	0	1	0
8152_rt_poor_d4_01	13.3694	0.178708	0	0	1	0	0	0	0	0	1	0	1
8152_rt_poor_d4_02	18.2045	0.204754	0	0	1	0	0	0	0	0	1	0	1
8152_rt_poor_d4_03	16.4241	0.185866	0	0	1	0	0	0	0	0	1	0	1
8152_rt_poor_d4_04	23.4145	0.277968	0	0	1	0	0	0	0	0	1	0	1
8152_rt_poor_d4_05	19.3214	0.215681	0	0	1	0	0	0	0	0	1	0	1
8152_rt_rich_d4_01	25.4548	0.568879	0	0	1	0	0	0	0	0	1	1	0
8152_rt_rich_d4_02	25.1669	0.631665	0	0	1	0	0	0	0	0	1	1	0
8152_rt_rich_d4_03	25.1331	0.551883	0	0	1	0	0	0	0	0	1	1	0
8152_rt_rich_d4_04	25.3347	0.550579	0	0	1	0	0	0	0	0	1	1	0
8152_rt_rich_d4_05	25.2795	0.549866	0	0	1	0	0	0	0	0	1	1	0
8172_37_poor_d4_01	10.4495	0.200557	0	0	0	1	0	0	0	1	0	0	1
8172_37_poor_d4_02	8.43093	0.226314	0	0	0	1	0	0	0	1	0	0	1
8172_37_poor_d4_03	10.7662	0.194746	0	0	0	1	0	0	0	1	0	0	1
8172_37_poor_d4_04	9.85562	0.201514	0	0	0	1	0	0	0	1	0	0	1
8172_37_poor_d4_05	15.6498	0.211222	0	0	0	1	0	0	0	1	0	0	1
8172_37_rich_d4_01	14.6829	0.957129	0	0	0	1	0	0	0	1	0	1	0
8172_37_rich_d4_02	9.3847	1.06582	0	0	0	1	0	0	0	1	0	1	0
8172_37_rich_d4_03	12.1803	1.0094	0	0	0	1	0	0	0	1	0	1	0
8172_37_rich_d4_04	9.12233	1.02401	0	0	0	1	0	0	0	1	0	1	0
8172_37_rich_d4_05	9.92497	1.06738	0	0	0	1	0	0	0	1	0	1	0
8172_rt_poor_d4_01	7.94614	0.332014	0	0	0	1	0	0	0	0	1	0	1
8172_rt_poor_d4_02	7.5477	0.203652	0	0	0	1	0	0	0	0	1	0	1
8172_rt_poor_d4_03	12.393	0.280022	0	0	0	1	0	0	0	0	1	0	1
8172_rt_poor_d4_04	11.6463	0.230087	0	0	0	1	0	0	0	0	1	0	1
8172_rt_poor_d4_05	12.8065	0.349851	0	0	0	1	0	0	0	0	1	0	1
8172_rt_rich_d4_01	7.94855	1.00579	0	0	0	1	0	0	0	0	1	1	0
8172_rt_rich_d4_02	8.37524	1.01159	0	0	0	1	0	0	0	0	1	1	0
8172_rt_rich_d4_03	8.43423	1.05411	0	0	0	1	0	0	0	0	1	1	0
8172_rt_rich_d4_04	11.2511	1.02033	0	0	0	1	0	0	0	0	1	1	0
8172_rt_rich_d4_05	11.3366	1.05964	0	0	0	1	0	0	0	0	1	1	0
8191_37_poor_d4_01	26.9883	0.286343	0	0	0	0	1	0	0	1	0	0	1
8191_37_poor_d4_02	25.3265	0.298	0	0	0	0	1	0	0	1	0	0	1
8191_37_poor_d4_03	36.9526	0.300083	0	0	0	0	1	0	0	1	0	0	1
8191_37_poor_d4_04	36.1912	0.383577	0	0	0	0	1	0	0	1	0	0	1
8191_37_poor_d4_05	17.9287	0.302102	0	0	0	0	1	0	0	1	0	0	1
8191_37_rich_d4_01	53.6054	0.750471	0	0	0	0	1	0	0	1	0	1	0
8191_37_rich_d4_02	49.2908	0.954427	0	0	0	0	1	0	0	1	0	1	0
8191_37_rich_d4_03	47.2099	0.951503	0	0	0	0	1	0	0	1	0	1	0
8191_37_rich_d4_04	22.283	0.951601	0	0	0	0	1	0	0	1	0	1	0
8191_37_rich_d4_05	35.5772	0.821211	0	0	0	0	1	0	0	1	0	1	0
8191_37_rich_d4_06	37.2953	0.79335	0	0	0	0	1	0	0	1	0	1	0
8191_rt_poor_d4_01	14.6093	0.255021	0	0	0	0	1	0	0	0	1	0	1
8191_rt_poor_d4_02	15.3344	0.259402	0	0	0	0	1	0	0	0	1	0	1
8191_rt_poor_d4_03	15.5245	0.270777	0	0	0	0	1	0	0	0	1	0	1
8191_rt_poor_d4_04	16.9128	0.311349	0	0	0	0	1	0	0	0	1	0	1
8191_rt_poor_d4_05	16.741	0.269845	0	0	0	0	1	0	0	0	1	0	1
8191_rt_rich_d4_01	38.4099	0.83587	0	0	0	0	1	0	0	0	1	1	0
8191_rt_rich_d4_02	34.5956	1.03065	0	0	0	0	1	0	0	0	1	1	0
8191_rt_rich_d4_03	34.5305	0.832531	0	0	0	0	1	0	0	0	1	1	0
8191_rt_rich_d4_04	34.1301	0.971399	0	0	0	0	1	0	0	0	1	1	0
8191_rt_rich_d4_05	31.6377	1.06683	0	0	0	0	1	0	0	0	1	1	0
8192_37_poor_d4_01	12.2927	0.270933	0	0	0	0	0	1	0	1	0	0	1
8192_37_poor_d4_02	13.237	0.343755	0	0	0	0	0	1	0	1	0	0	1
8192_37_poor_d4_03	7.14416	0.33561	0	0	0	0	0	1	0	1	0	0	1
8192_37_poor_d4_04	10.4599	0.215652	0	0	0	0	0	1	0	1	0	0	1
8192_37_poor_d4_05	11.3779	0.259461	0	0	0	0	0	1	0	1	0	0	1
8192_37_rich_d4_01	8.88525	0.970595	0	0	0	0	0	1	0	1	0	1	0
8192_37_rich_d4_02	3.29325	1.08715	0	0	0	0	0	1	0	1	0	1	0
8192_37_rich_d4_03	5.6545	1.1046	0	0	0	0	0	1	0	1	0	1	0
8192_37_rich_d4_04	2.65269	1.08607	0	0	0	0	0	1	0	1	0	1	0
8192_37_rich_d4_05	3.00182	1.13357	0	0	0	0	0	1	0	1	0	1	0
8192_rt_poor_d4_01	15.3547	0.261198	0	0	0	0	0	1	0	0	1	0	1
8192_rt_poor_d4_02	16.4793	0.196951	0	0	0	0	0	1	0	0	1	0	1
8192_rt_poor_d4_03	15.221	0.437817	0	0	0	0	0	1	0	0	1	0	1
8192_rt_poor_d4_04	15.6012	0.345046	0	0	0	0	0	1	0	0	1	0	1
8192_rt_poor_d4_05	17.1792	0.461964	0	0	0	0	0	1	0	0	1	0	1
8192_rt_rich_d4_01	4.25322	1.07994	0	0	0	0	0	1	0	0	1	1	0
8192_rt_rich_d4_02	4.47896	1.14808	0	0	0	0	0	1	0	0	1	1	0
8192_rt_rich_d4_03	3.44005	1.08404	0	0	0	0	0	1	0	0	1	1	0
8192_rt_rich_d4_04	3.87224	1.07468	0	0	0	0	0	1	0	0	1	1	0
8192_rt_rich_d4_05	3.64289	1.1595	0	0	0	0	0	1	0	0	1	1	0
